# Aperture: Accurate detection of structural variations and viral integrations in circulating tumor DNA using an alignment-free algorithm

**DOI:** 10.1101/2020.12.04.409508

**Authors:** Hongchao Liu, Huihui Yin, Guangyu Li, Junling Li, Xiaoyue Wang

## Abstract

**Background:** The identification of structural variations (SV) and viral integrations in circulating tumor DNA (ctDNA) is a key step in precision oncology that may assist clinicians for treatment selection and monitoring. However, it is challenging to accurately detect low frequency SVs or SVs involving complex junctions in ctDNA sequencing data due to the short fragment size of ctDNA.

**Results:** Here, we describe Aperture, a new fast SV caller that applies a unique strategy of *k*-mer based searching, breakpoint detection using binary labels and candidates clustering to detect SVs and viral integrations in high sensitivity, especially when junctions span repetitive regions, followed by a barcode-based filter to ensure specificity. We evaluated the performance of Aperture in stimulated, reference and real datasets. Aperture demonstrates superior sensitivity and specificity in all tests, especially for low dilution test, compared with existing methods. In addition, Aperture is able to predict sites of viral integration and identify complex SVs involving novel insertions and repetitive sequences in real patient data.

**Conclusions:** Using a novel alignment-free algorithm, Aperture achieves sensitive, specific and fast detection of structural variations and viral integrations, which may enhance the diagnostic value of ctDNA in clinical application. The executable file and source code are freely available at https://github.com/liuhc8/Aperture.
