## Supplementary Table S1 for "Aperture: Accurate detection of structural variations and viral integrations in circulating tumor DNA using an alignment-free algorithm"

### Sheet: Performance Comparison
Supplementary Table S2: Results of the comparison test
0.1% dilution	true positives	all predicts	sensitivity	PPV
aperture	21	41	0.0396226	0.512195
gridss	6	29	0.0113208	0.206897
lumpy	21	95	0.0396226	0.221053
delly	8	64	0.0150943	0.125
svaba	1	10	0.00188679	0.1
svict	21	168	0.0396226	0.125
crest	0	9	0	0
0.2% dilution	true positives	all predicts	sensitivity	PPV
aperture	41	62	0.0773585	0.66129
gridss	17	41	0.0320755	0.414634
lumpy	31	107	0.0584906	0.28972
delly	20	79	0.0377358	0.253165
svaba	1	10	0.00188679	0.1
svict	34	179	0.0641509	0.189944
crest	0	9	0	0
0.4% dilution	true positives	all predicts	sensitivity	PPV
aperture	120	140	0.226415	0.857143
gridss	63	88	0.118868	0.715909
lumpy	74	152	0.139623	0.486842
delly	66	132	0.124528	0.5
svaba	3	12	0.00566038	0.25
svict	97	249	0.183019	0.389558
crest	3	12	0.00566038	0.25
0.6% dilution	true positives	all predicts	sensitivity	PPV
aperture	178	202	0.335849	0.881188
gridss	112	138	0.211321	0.811594
lumpy	133	215	0.250943	0.618605
delly	113	196	0.213208	0.576531
svaba	22	31	0.0415094	0.709677
svict	126	278	0.237736	0.453237
crest	5	14	0.00943396	0.357143
0.8% dilution	true positives	all predicts	sensitivity	PPV
aperture	193	217	0.364151	0.889401
gridss	131	158	0.24717	0.829114
lumpy	149	232	0.281132	0.642241
delly	132	217	0.249057	0.608295
svaba	22	31	0.0415094	0.709677
svict	139	290	0.262264	0.47931
crest	4	13	0.00754717	0.307692
1% dilution	true positives	all predicts	sensitivity	PPV
aperture	249	277	0.469811	0.898917
gridss	187	214	0.35283	0.873832
lumpy	204	300	0.384906	0.68
delly	176	268	0.332075	0.656716
svaba	41	52	0.0773585	0.788462
svict	160	321	0.301887	0.498442
crest	7	18	0.0132075	0.388889
10% dilution	true positives	all predicts	sensitivity	PPV
aperture	411	451	0.775472	0.911308
gridss	380	423	0.716981	0.898345
lumpy	393	484	0.741509	0.811983
delly	383	575	0.722642	0.666087
svaba	227	245	0.428302	0.926531
svict	252	450	0.475472	0.56
crest	87	103	0.164151	0.84466
