## Supplementary Table S2 for "Aperture: Accurate detection of structural variations and viral integrations in circulating tumor DNA using an alignment-free algorithm"

### Sheet: Ground Truth
Supplementary Table S1: Gound truth in the simulation test
chrA	posA	strandA	chrB	posB	strandB
chr10	123244947	+	chr10	123245613	-
chr10	123244947	-	chr10	123245613	+
chr10	123286292	-	chr3	52713722	-
chr10	123357933	+	chr10	123359493	-
chr10	123357933	-	chr10	123359493	+
chr10	49642933	-	chr5	1272666	-
chr10	49643933	+	chr5	1273666	+
chr10	49643933	-	chr5	1273666	-
chr11	108142008	+	chr11	108142958	-
chr11	108142008	-	chr11	108142958	+
chr11	108158351	+	chr11	108159722	-
chr11	108158351	-	chr11	108159722	+
chr11	108172428	+	chr11	108172626	-
chr11	108172428	-	chr11	108172626	+
chr11	108181006	+	chr11	108182130	-
chr11	108181006	-	chr11	108182130	+
chr11	108216582	+	chr11	108218354	-
chr11	108216582	-	chr11	108218354	+
chr11	118352647	+	chr11	118354652	-
chr11	118352647	-	chr11	118354652	+
chr11	118366527	+	chr11	118366916	-
chr11	118366527	-	chr11	118366916	+
chr11	119103210	+	chr11	119103907	+
chr1	11199409	+	chr1	17345262	+
chr1	11199409	-	chr1	17345262	-
chr1	115252221	+	chr1	115253433	-
chr1	115252221	-	chr1	115253433	+
chr11	44130794	+	chr16	2133684	+
chr11	44130794	-	chr16	2133684	-
chr11	44131794	+	chr16	2134684	+
chr11	44131794	-	chr16	2134684	-
chr11	44193266	+	chr3	12626750	+
chr11	44193266	-	chr3	12626750	-
chr1	150549686	+	chr3	30698935	+
chr1	150549686	-	chr3	30698935	-
chr1	150550686	-	chr3	30699935	-
chr11	534358	+	chr8	37555804	+
chr11	534358	-	chr8	37555804	-
chr11	535358	-	chr8	37556804	-
chr1	161520361	+	chr1	226568905	+
chr1	161520361	-	chr1	226568905	-
chr1	162724525	+	chr1	162724644	+
chr11	64573792	+	chr11	64546218	+
chr11	64573792	-	chr11	64546218	-
chr11	64574553	+	chr10	89623900	+
chr11	64574553	-	chr10	89623900	-
chr11	64575553	+	chr10	89624900	+
chr11	69462794	+	chr11	69463399	-
chr11	69462794	-	chr11	69463399	+
chr11	69467573	+	chr11	69468300	+
chr11	77934559	+	chr4	106174457	+
chr11	77934559	-	chr4	106174457	-
chr11	77961440	+	chr1	160718007	+
chr11	77961440	-	chr1	160718007	-
chr1	201980308	+	chr1	201982250	+
chr1	204539797	+	chr12	18552634	+
chr1	204539797	-	chr12	18552634	-
chr12	121416422	+	chr18	42456958	+
chr12	121416422	-	chr18	42456958	-
chr12	121426676	+	chr13	108936821	+
chr12	121426676	-	chr13	108936821	-
chr1	23222008	+	chr1	23222811	+
chr1	241661220	+	chr15	40987581	+
chr1	241661220	-	chr15	40987581	-
chr12	46211526	+	chr12	46213390	-
chr12	46211526	-	chr12	46213390	+
chr12	49423189	+	chr3	25635109	+
chr12	49423189	-	chr3	25635109	-
chr12	49424189	+	chr3	25636109	+
chr12	49424189	-	chr3	25636109	-
chr12	49433356	+	chr14	104167610	+
chr12	49433356	-	chr14	104167610	-
chr12	49434356	+	chr14	104168610	+
chr12	49434356	-	chr14	104168610	-
chr12	49444351	+	chr3	25622111	+
chr12	49444351	-	chr3	25622111	-
chr12	49445351	+	chr3	25623111	+
chr12	49445351	-	chr3	25623111	-
chr12	49446473	+	chr9	98240397	+
chr12	49446473	-	chr9	98240397	-
chr12	49447473	+	chr9	98241397	+
chr12	49447473	-	chr9	98241397	-
chr12	56365714	+	chr12	56366270	+
chr12	56477217	-	chr12	56478720	+
chr12	56486858	+	chr3	14195168	+
chr12	56487619	+	chr12	56489511	-
chr12	56487619	-	chr12	56489511	+
chr12	56487858	-	chr3	14196168	-
chr12	56492350	+	chr17	7579554	+
chr12	56492350	-	chr17	7579554	-
chr12	6703679	+	chr12	6705188	+
chr1	27056084	+	chr1	27056327	-
chr1	27056084	-	chr1	27056327	+
chr1	27099461	+	chr1	27100907	-
chr1	27099461	-	chr1	27100907	+
chr12	7168032	+	chr12	7169931	+
chr13	103514029	+	chrX	133507318	+
chr13	103514029	-	chrX	133507318	-
chr13	103515029	+	chrX	133508318	+
chr13	103515029	-	chrX	133508318	-
chr1	32739722	-	chrX	123117507	-
chr1	32740722	+	chrX	123118507	+
chr1	32741270	+	chr1	2491454	+
chr1	32741270	-	chr1	2491454	-
chr1	32742270	+	chr1	2492454	+
chr1	32742270	-	chr1	2492454	-
chr13	28578072	+	chr12	133241011	+
chr13	28578072	-	chr12	133241011	-
chr13	28579072	+	chr12	133242011	+
chr13	28579072	-	chr12	133242011	-
chr13	28597506	-	chr3	12656435	-
chr13	28964066	+	chr11	89013141	+
chr13	28964066	-	chr11	89013141	-
chr1	40367680	+	chr1	40368055	-
chr14	102551076	+	chr22	38369099	+
chr14	102551076	-	chr22	38369099	-
chr14	102552076	+	chr22	38370099	+
chr14	102552076	-	chr22	38370099	-
chr14	35871818	+	chr17	71162997	+
chr14	35871818	-	chr17	71162997	-
chr14	35872818	-	chr17	71163997	-
chr14	36989405	+	chr2	190649280	+
chr14	36989405	-	chr2	190649280	-
chr14	36990405	+	chr2	190650280	+
chr14	36990405	-	chr2	190650280	-
chr1	43804314	+	chr9	93577054	+
chr1	43804314	-	chr9	93577054	-
chr1	43805314	+	chr9	93578054	+
chr14	45605222	+	chr1	226573332	+
chr14	45605222	-	chr1	226573332	-
chr14	45606222	-	chr1	226574332	-
chr1	45795031	+	chr1	226556019	+
chr1	45795031	-	chr1	226556019	-
chr1	45797921	+	chr9	98220408	+
chr1	45797921	-	chr9	98220408	-
chr1	45798921	+	chr9	98221408	+
chr1	45798921	-	chr9	98221408	-
chr14	65544137	+	chr12	18641497	+
chr14	65544137	-	chr12	18641497	-
chr14	81422178	+	chr14	81423282	-
chr15	49715629	+	chr12	50480613	+
chr15	49715629	-	chr12	50480613	-
chr15	49716629	+	chr12	50481613	+
chr15	49716629	-	chr12	50481613	-
chr15	49716633	+	chr17	74731329	+
chr15	49716633	-	chr17	74731329	-
chr15	49717633	+	chr17	74732329	+
chr15	49717633	-	chr17	74732329	-
chr15	66781564	+	chr15	66782873	-
chr15	66781564	-	chr15	66782873	+
chr15	88727528	+	chr9	135768968	+
chr15	88727528	-	chr9	135768968	-
chr15	88728528	+	chr9	135769968	+
chr15	88728528	-	chr9	135769968	-
chr15	89787225	+	chr3	47162564	+
chr15	89787225	-	chr3	47162564	-
chr15	89788225	+	chr3	47163564	+
chr15	89788225	-	chr3	47163564	-
chr15	90631931	+	chr3	176741661	+
chr15	90631931	-	chr3	176741661	-
chr15	90632931	+	chr3	176742661	+
chr15	90632931	-	chr3	176742661	-
chr15	90645532	+	chr7	128842946	+
chr15	90645532	-	chr7	128842946	-
chr15	99454569	+	chr12	111885942	+
chr15	99454569	-	chr12	111885942	-
chr15	99455569	+	chr12	111886942	+
chr15	99455569	-	chr12	111886942	-
chr16	30134805	+	chr8	142431704	+
chr16	30134805	-	chr8	142431704	-
chr16	3823864	+	chr16	3825638	+
chr1	65305349	+	chr5	131927003	+
chr1	65305349	-	chr5	131927003	-
chr16	56764067	+	chr14	23503902	+
chr16	56764067	-	chr14	23503902	-
chr16	67063356	+	chr16	67065164	+
chr16	89809211	-	chr4	55105974	-
chr16	89880975	+	chr8	55372814	+
chr16	89880975	-	chr8	55372814	-
chr17	11984742	+	chr7	106520076	+
chr17	11984742	-	chr7	106520076	-
chr17	16118777	+	chr17	57984696	+
chr17	16118777	-	chr17	57984696	-
chr17	17942820	+	chr17	38509722	+
chr17	17942820	-	chr17	38509722	-
chr17	17943820	+	chr17	38510722	+
chr17	17943820	-	chr17	38510722	-
chr17	29546060	+	chr18	45366166	+
chr17	29546060	-	chr18	45366166	-
chr17	29547060	+	chr18	45367166	+
chr17	29547060	-	chr18	45367166	-
chr17	29562968	+	chr19	50912112	+
chr17	29562968	-	chr19	50912112	-
chr17	37667878	+	chr17	37668142	+
chr17	37681021	+	chr17	37682060	+
chr17	37682265	+	chr17	37683179	+
chr17	37844468	+	chr9	120467704	+
chr17	37844468	-	chr9	120467704	-
chr17	37868608	+	chr17	37869835	-
chr17	37868608	-	chr17	37869835	+
chr17	37879861	+	chr5	149828409	+
chr17	37879861	-	chr5	149828409	-
chr17	37880861	-	chr5	149829409	-
chr17	37881634	+	chr17	37882762	-
chr17	37881634	-	chr17	37882762	+
chr17	63532445	+	chr17	63533692	-
chr17	63532445	-	chr17	63533692	+
chr19	13051467	+	chr19	13052516	+
chr19	15290053	+	chr19	15291672	-
chr19	15290053	-	chr19	15291672	+
chr19	15300170	+	chr2	191975174	+
chr19	15300170	-	chr2	191975174	-
chr19	17941399	+	chr19	17942115	-
chr19	17941399	-	chr19	17942115	+
chr19	17945455	+	chr19	17947207	-
chr19	17945455	-	chr19	17947207	+
chr19	17948791	+	chr19	17949611	-
chr19	17948791	-	chr19	17949611	+
chr19	17952337	+	chr10	112329714	+
chr19	17953337	+	chr10	112330714	+
chr19	17953337	-	chr10	112330714	-
chr19	19257978	+	chr4	1797892	+
chr19	2227374	+	chr19	2229324	+
chr19	3115012	+	chr19	3115672	-
chr19	3115012	-	chr19	3115672	+
chr19	3121071	+	chr7	124511073	+
chr19	3121071	-	chr7	124511073	-
chr19	40741848	+	chr19	40743072	-
chr19	40741848	-	chr19	40743072	+
chr19	40747975	+	chr19	40748157	-
chr19	40761126	+	chr19	40762977	-
chr19	40761126	-	chr19	40762977	+
chr19	42791834	+	chr19	42792371	+
chr19	42799132	+	chr19	42800623	+
chr19	45868134	+	chr3	47098392	+
chr19	45868134	-	chr3	47098392	-
chr19	45912930	+	chr5	67588115	+
chr19	45912930	-	chr5	67588115	-
chr19	45913930	+	chr5	67589115	+
chr20	30309870	+	chr20	30311603	+
chr20	30689220	+	chr3	52651290	+
chr20	30689220	-	chr3	52651290	-
chr20	31016223	+	chr20	31016797	-
chr20	31021129	+	chr20	31022673	-
chr20	31021129	-	chr20	31022673	+
chr20	46252771	+	chr19	11169554	+
chr20	46252771	-	chr19	11169554	-
chr20	46253771	-	chr19	11170554	-
chr20	46262834	+	chr20	46263629	-
chr20	46262834	-	chr20	46263629	+
chr20	54967025	+	chr20	54967889	-
chr20	54967025	-	chr20	54967889	+
chr2	111881446	+	chr2	111881703	+
chr21	36259294	+	chr21	36260870	-
chr21	36259294	-	chr21	36260870	+
chr2	141459311	+	chr5	38950247	+
chr2	141459311	-	chr5	38950247	-
chr21	46326967	+	chr17	56050044	+
chr21	46326967	-	chr17	56050044	-
chr21	46327967	+	chr17	56051044	+
chr21	46327967	-	chr17	56051044	-
chr21	46330242	+	chr7	55209123	+
chr21	46330242	-	chr7	55209123	-
chr21	46331242	-	chr7	55210123	-
chr2	148674938	+	chr2	148675994	-
chr2	148674938	-	chr2	148675994	+
chr2	158595051	+	chr2	158595799	-
chr2	158595051	-	chr2	158595799	+
chr2	178097227	+	chr11	111958681	+
chr2	178097227	-	chr11	111958681	-
chr2	178098227	+	chr11	111959681	+
chr2	178098227	-	chr11	111959681	-
chr2	178098995	+	chr19	11120903	+
chr2	178175977	+	chr14	20813161	+
chr2	178175977	-	chr14	20813161	-
chr2	201987402	+	chr2	201988667	+
chr2	202098325	+	chr2	202100250	+
chr2	209119172	+	chr15	67482074	+
chr2	209120172	+	chr15	67483074	+
chr2	209120172	-	chr15	67483074	-
chr2	212286790	+	chr3	10192389	+
chr2	212286790	-	chr3	10192389	-
chr2	212287790	+	chr3	10193389	+
chr2	212287790	-	chr3	10193389	-
chr2	212578368	+	chr8	93023314	+
chr2	212578368	-	chr8	93023314	-
chr2	212587253	+	chr2	212587851	-
chr22	23603725	+	chr22	23605459	+
chr22	29674028	+	chr10	43622055	+
chr22	29674028	-	chr10	43622055	-
chr2	239988439	+	chr15	67430706	+
chr2	239988439	-	chr15	67430706	-
chr2	240003834	+	chr12	133236190	+
chr2	240003834	-	chr12	133236190	-
chr2	25469038	+	chr2	25470985	-
chr2	25469038	-	chr2	25470985	+
chr2	47630480	+	chr17	1775739	+
chr2	47630480	-	chr17	1775739	-
chr2	58386909	+	chr10	43573636	+
chr2	58386909	-	chr10	43573636	-
chr2	58468417	+	chr19	14629054	+
chr2	58468417	-	chr19	14629054	-
chr3	10070339	+	chr17	78866593	+
chr3	10070339	-	chr17	78866593	-
chr3	10071339	+	chr17	78867593	+
chr3	10071339	-	chr17	78867593	-
chr3	10140744	+	chr3	181430639	+
chr3	10140744	-	chr3	181430639	-
chr3	10141744	+	chr3	181431639	+
chr3	10141744	-	chr3	181431639	-
chr3	128200687	+	chr12	11896062	+
chr3	128200687	-	chr12	11896062	-
chr3	128202721	-	chr3	128203116	+
chr3	130852774	+	chr18	60897455	+
chr3	130852774	-	chr18	60897455	-
chr3	130871501	+	chr18	39647373	+
chr3	130871501	-	chr18	39647373	-
chr3	134898750	+	chr3	134900059	+
chr3	134960049	+	chr3	134961216	+
chr3	168838854	-	chr2	29586333	-
chr3	168864090	+	chr17	56493077	+
chr3	168864090	-	chr17	56493077	-
chr3	168865090	+	chr17	56494077	+
chr3	168865090	-	chr17	56494077	-
chr3	178928295	+	chr3	178929543	-
chr3	178928295	-	chr3	178929543	+
chr3	185766535	+	chr13	25033203	+
chr3	185766535	-	chr13	25033203	-
chr3	185767535	+	chr13	25034203	+
chr3	185767535	-	chr13	25034203	-
chr3	185801973	+	chr6	43581859	+
chr3	185801973	-	chr6	43581859	-
chr3	185802973	+	chr6	43582859	+
chr3	185802973	-	chr6	43582859	-
chr3	186505623	+	chr3	186506073	+
chr3	37067247	+	chr20	52184116	+
chr3	37067247	-	chr20	52184116	-
chr3	37068247	+	chr20	52185116	+
chr3	37068247	-	chr20	52185116	-
chr3	38181952	+	chr3	38182758	-
chr3	38181952	-	chr3	38182758	+
chr3	38182781	+	chr4	1731110	+
chr3	38182781	-	chr4	1731110	-
chr3	38183781	+	chr4	1732110	+
chr3	38183781	-	chr4	1732110	-
chr3	41265794	+	chr3	41266503	-
chr3	41265794	-	chr3	41266503	+
chr3	41277233	-	chr3	41278865	+
chr3	69928460	+	chr14	69077959	+
chr3	69928460	-	chr14	69077959	-
chr3	69985849	+	chr6	138190609	+
chr3	69985849	-	chr6	138190609	-
chr4	148402195	+	chr4	148403991	+
chr4	153244182	+	chr5	39003702	+
chr4	153244182	-	chr5	39003702	-
chr4	1806216	+	chr4	1808197	-
chr4	1806216	-	chr4	1808197	+
chr4	1810480	+	chr4	1811211	-
chr4	1810480	-	chr4	1811211	+
chr4	55602751	+	chr4	55603299	-
chr4	55602751	-	chr4	55603299	+
chr4	55964396	+	chr4	55965751	-
chr4	55964396	-	chr4	55965751	+
chr4	66213877	+	chr4	66214796	+
chr5	112154799	+	chr5	112155520	-
chr5	112154799	-	chr5	112155520	+
chr5	138223245	+	chr5	138223916	+
chr5	138270325	+	chr5	138270824	+
chr5	141008770	+	chr14	20811838	+
chr5	141008770	-	chr14	20811838	-
chr5	141009770	+	chr14	20812838	+
chr5	142658561	+	chr12	133245305	+
chr5	142658561	-	chr12	133245305	-
chr5	142659561	+	chr12	133246305	+
chr5	142659561	-	chr12	133246305	-
chr5	142779678	+	chr5	149507629	+
chr5	142779678	-	chr5	149507629	-
chr5	149449597	+	chr5	149450753	+
chr5	149452997	+	chr5	149453234	-
chr5	149452997	-	chr5	149453234	+
chr5	176513986	+	chr5	176515780	-
chr5	176513986	-	chr5	176515780	+
chr5	176516624	+	chr5	176518172	-
chr5	176516624	-	chr5	176518172	+
chr5	176520409	+	chr5	141705481	+
chr5	176520409	-	chr5	141705481	-
chr5	176520725	+	chr5	176522024	-
chr5	176520725	-	chr5	176522024	+
chr5	176522667	+	chr12	18443936	+
chr5	176522667	-	chr12	18443936	-
chr5	176522706	+	chr5	176522965	-
chr5	176523667	+	chr12	18444936	+
chr5	176523667	-	chr12	18444936	-
chr5	176524702	+	chr5	176525313	-
chr5	176524702	-	chr5	176525313	+
chr5	176562740	+	chr8	128749225	+
chr5	176562740	-	chr8	128749225	-
chr5	176666768	-	chr14	81505500	-
chr5	180047967	+	chr14	20820497	+
chr5	180047967	-	chr14	20820497	-
chr5	180048967	+	chr14	20821497	+
chr5	80150053	+	chr19	52719795	+
chr5	80150053	-	chr19	52719795	-
chr6	112041185	+	chr13	25005606	+
chr6	112041185	-	chr13	25005606	-
chr6	112167808	+	chr3	138474696	+
chr6	112167808	-	chr3	138474696	-
chr6	112194225	+	chr2	173420361	+
chr6	112194225	-	chr2	173420361	-
chr6	114262903	+	chr12	133220080	+
chr6	114262903	-	chr12	133220080	-
chr6	114270168	+	chr9	100437542	+
chr6	114270168	-	chr9	100437542	-
chr6	152163859	+	chr2	96924204	+
chr6	152163859	-	chr2	96924204	-
chr6	157505431	+	chr6	157506912	-
chr6	157505431	-	chr6	157506912	+
chr6	160412235	-	chr6	160413589	+
chr6	160471584	+	chr6	160472446	-
chr6	160471584	-	chr6	160472446	+
chr6	160481613	+	chr11	118334414	+
chr6	160481613	-	chr11	118334414	-
chr6	160482613	+	chr11	118335414	+
chr6	160482613	-	chr11	118335414	-
chr7	116380071	+	chr7	116380279	-
chr7	116380071	-	chr7	116380279	+
chr7	116403243	+	chr5	38960536	+
chr7	116403243	-	chr5	38960536	-
chr7	140500276	+	chr7	140500755	-
chr7	140501354	+	chr7	140503139	-
chr7	142562112	+	chr8	93027044	+
chr7	142562112	-	chr8	93027044	-
chr7	148544304	+	chr7	148545381	-
chr7	148544304	-	chr7	148545381	+
chr7	148581328	+	chr7	148581661	-
chr7	148581328	-	chr7	148581661	+
chr7	151949137	+	chr2	173433506	+
chr7	151949137	-	chr2	173433506	-
chr7	2974187	+	chr7	2975277	+
chr7	50344508	+	chr2	61762504	+
chr7	55240563	+	chr7	55240807	-
chr7	55240563	-	chr7	55240807	+
chr7	81381566	+	chr20	9819468	+
chr7	81381566	-	chr20	9819468	-
chr7	81386504	-	chr17	1782684	-
chr7	86989331	+	chr7	86990633	+
chr7	92237300	+	chr7	92238198	+
chr7	92247451	+	chr7	92248720	+
chr8	118842524	+	chr7	13966208	+
chr8	118842524	-	chr7	13966208	-
chr8	38271680	+	chr17	78796930	+
chr8	38271680	-	chr17	78796930	-
chr8	38325929	+	chr11	64003476	+
chr8	38325929	-	chr11	64003476	-
chr8	38326176	+	chr12	18691215	+
chr8	38326176	-	chr12	18691215	-
chr8	41789806	+	chr21	42863531	+
chr8	41789806	-	chr21	42863531	-
chr8	41790806	+	chr21	42864531	+
chr8	41790806	-	chr21	42864531	-
chr8	41792321	+	chr7	124537234	+
chr8	41792321	-	chr7	124537234	-
chr8	41834593	+	chr9	27228099	+
chr8	41834593	-	chr9	27228099	-
chr8	41835593	+	chr9	27229099	+
chr8	41845044	+	chr17	33428366	+
chr8	41845044	-	chr17	33428366	-
chr8	42128922	+	chr19	14208229	+
chr8	42128922	-	chr19	14208229	-
chr8	42128956	+	chr17	40766894	+
chr8	42128956	-	chr17	40766894	-
chr8	42171891	+	chr12	53607369	+
chr8	42171891	-	chr12	53607369	-
chr8	42172891	+	chr12	53608369	+
chr8	42172891	-	chr12	53608369	-
chr8	42914275	+	chr12	133215871	+
chr8	42914275	-	chr12	133215871	-
chr9	130565521	+	chr17	70117495	+
chr9	130565521	-	chr17	70117495	-
chr9	130566521	-	chr17	70118495	-
chr9	139402449	+	chr17	33446170	+
chr9	139402449	-	chr17	33446170	-
chr9	139403449	+	chr17	33447170	+
chr9	139403449	-	chr17	33447170	-
chr9	139412620	+	chr3	138553661	+
chr9	139412620	-	chr3	138553661	-
chr9	21968117	+	chr9	21969498	+
chr9	22008878	+	chr9	22009503	+
chr9	4985965	+	chr8	93029532	+
chr9	4985965	-	chr8	93029532	-
chr9	80409455	+	chr19	11071770	+
chr9	80409455	-	chr19	11071770	-
chr9	87284777	+	chr10	89730082	+
chr9	87284777	-	chr10	89730082	-
chr9	87285777	+	chr10	89731082	+
chr9	87285777	-	chr10	89731082	-
chr9	87287034	+	chr19	52693344	+
chr9	87287034	-	chr19	52693344	-
chr9	97863644	+	chr12	49580639	+
chr9	97863644	-	chr12	49580639	-
chr9	97864644	+	chr12	49581639	+
chr9	97864644	-	chr12	49581639	-
chrX	129148822	+	chrX	129149185	+
chrX	39911589	+	chrX	39912977	+
chrX	39922277	+	chrX	39922502	+
chrX	39937143	+	chrX	39937450	+
chrX	44969345	+	chr18	48584529	+
chrX	44969345	-	chr18	48584529	-
chrX	44970630	+	chr19	18273912	+
chrX	44970630	-	chr19	18273912	-
chrX	44971630	+	chr19	18274912	+
chrX	44971630	-	chr19	18274912	-
chrX	53228036	+	chr18	39567852	+
chrX	53228036	-	chr18	39567852	-
chrX	70341179	-	chr16	24192248	-
chrX	70342179	+	chr16	24193248	+
chrX	70343075	+	chrX	70344773	-
chrX	70343075	-	chrX	70344773	+
chrX	70349211	+	chrX	70349797	-
chrX	70349211	-	chrX	70349797	+
chrX	70356465	+	chrX	70356651	-
chrX	70356465	-	chrX	70356651	+
chrX	70362083	+	chrX	70364069	-
chrX	70362083	-	chrX	70364069	+
chrX	71571678	+	chr7	83824040	+
chrX	71571678	-	chr7	83824040	-
chrX	76918971	+	chrX	76920107	-
chrX	76918971	-	chrX	76920107	+
chrX	76944372	+	chrX	76946080	-
chrX	76944372	-	chrX	76946080	+
